# The MBW complex regulates volatiles in petunia flowers: EOBV interacts with AN1 to suppress biosynthesis of phenylpropenes

**DOI:** 10.64898/2026.03.01.708793

**Authors:** Oded Skaliter, Raz Cohen, Ehud Leor-Librach, Ekaterina Shor, Ori Rudich, Orit Edelbaum, Elena Shklarman, Tania Masci, Alexander Vainstein

## Abstract

Pigment production in petunia is regulated by the bHLH AN1 and the WDR protein AN11, which together with interchangeable MYBs form the MYB–bHLH–WDR (MBW) complex. Pigments and scent are interlinked flower traits, produced via the phenylpropanoid pathway. However, involvement of the MBW complex in regulating floral scent has not been demonstrated. TRV-based suppression of either *AN1* or *AN11* led to an increase in volatile emission, indicating that they are involved in negative regulation of this trait. Yeast two-hybrid and in-planta pairwise and three-way protein–protein interaction assays revealed that EMISSION OF BENZENOIDS V (EOBV) is a component of the MBW complex. Headspace and internal pool analyses of flowers from *eobv*-knockout lines, generated using a viral-based CRISPR/Cas9 system, revealed that EOBV fine-tunes volatile production: phenylpropene levels increased while those of benzenoids and phenylpropanoid-related compounds decreased. Accordingly, transcript levels of *C4H*, directing carbon flux to phenylpropenes, and *ADT3* were significantly elevated in *eobv* flowers, along with decreases in *PAAS* and *BSMT*. *EOBV* is heat-responsive and under a high-temperature regime, in addition to its involvement in scent production, it affected flower development by mitigating reduction of flower size. EOBV’s participation in the MBW complex that regulates volatiles and anthocyanins reveals an intriguing molecular link between these showy traits and flower development.
