## Supplementary material for "The MBW complex regulates volatiles in petunia flowers: EOBV interacts with AN1 to suppress biosynthesis of phenylpropenes": Supplementary Tables.xlsx

### Sheet: Table S1
Table S1. Promoters of genes in the Petunia axillaris genome containing the motif YACCWACY.
GeneID	Motif	Position	Strand	LLR	Evalue	Annotation	Number_of_Hits
Peaxi162Scf00100g00017	CACCAACC	-187	+	12.362	0.00125331	HXXXD-type acyl-transferase family protein	2
Peaxi162Scf00100g00017	TACCTACC	-121	+	12.143	0.00156069	HXXXD-type acyl-transferase family protein	2
Peaxi162Scf00610g00361	TACCAACC	-267	-	11.612	0.00265261	Xyloglucan endotransglucosylase/hydrolase family protein	2
Peaxi162Scf00610g00361	CACCTACT	-175	+	11.478	0.00303429	Xyloglucan endotransglucosylase/hydrolase family protein	2
Peaxi162Scf00128g01038	TACCTACC	-64	+	12.143	0.00156069	adenylate kinase 1	2
Peaxi162Scf00128g01038	CACCTACT	-77	+	11.478	0.00303429	adenylate kinase 1	2
Peaxi162Scf00000g00801	CACCTAAC	-232	+	11.127	0.0043081	Calcium-binding EF-hand family protein	2
Peaxi162Scf00000g00801	CACCTAAC	-52	-	11.127	0.0043081	Calcium-binding EF-hand family protein	2
Peaxi162Scf00071g00438	CACCTACC	-128	+	12.893	0.000737397	Protein disulfide isomerase-like 2-1	2
Peaxi162Scf00071g00438	CACCTACC	-91	+	12.893	0.000737397	Protein disulfide isomerase-like 2-1	2
Peaxi162Scf00390g00225	CACCTACC	-122	+	12.893	0.000737397	Trans-cinnamate 4-monooxygenase 2	2
Peaxi162Scf00390g00225	CACCAACC	-212	+	12.362	0.00125331	Trans-cinnamate 4-monooxygenase 2	2
Peaxi162Scf00123g00096	CACCAACC	-230	+	12.362	0.00125331	phenylalanine ammonia-lyase 3	2
Peaxi162Scf00123g00096	TACCTACC	-60	+	12.143	0.00156069	phenylalanine ammonia-lyase 3	2
Peaxi162Scf00183g01421	CACCAACC	-157	+	12.362	0.00125331	aspartate aminotransferase	2
Peaxi162Scf00183g01421	TACCAACC	-82	+	11.612	0.00265261	aspartate aminotransferase	2
Peaxi162Scf00819g00414	CACCTACC	-81	-	12.893	0.000737397	4,5-DOPA dioxygenase extradiol	2
Peaxi162Scf00819g00414	CACCTACC	-64	-	12.893	0.000737397	4,5-DOPA dioxygenase extradiol	2
Peaxi162Scf00166g00931	CACCTACC	-147	+	12.893	0.000737397	chorismate mutase 1	3
Peaxi162Scf00166g00931	CACCAACC	-118	+	12.362	0.00125331	chorismate mutase 1	3
Peaxi162Scf00166g00931	CACCTAAC	-63	+	11.127	0.0043081	chorismate mutase 1	3
Peaxi162Scf00488g00074	CACCTACC	-147	+	12.893	0.000737397	phenylalanine ammonia-lyase 2	3
Peaxi162Scf00488g00074	CACCTACC	-40	+	12.893	0.000737397	phenylalanine ammonia-lyase 2	3
Peaxi162Scf00488g00074	CACCAACC	-263	+	12.362	0.00125331	phenylalanine ammonia-lyase 2	3
Peaxi162Scf00517g00625	CACCAACC	-75	+	12.362	0.00125331	Cytochrome b5	2
Peaxi162Scf00517g00625	CACCAACC	-103	+	12.362	0.00125331	Cytochrome b5	2
Peaxi162Scf00002g00514	CACCTACC	-208	-	12.893	0.000737397	arogenate dehydratase 3	2
Peaxi162Scf00002g00514	CACCTACT	-170	+	11.478	0.00303429	arogenate dehydratase 3	2
Peaxi162Scf00747g00122	CACCTACC	-64	+	12.893	0.000737397	Chorismate synthase	2
Peaxi162Scf00747g00122	TACCTACC	-127	-	12.143	0.00156069	Chorismate synthase	2
Peaxi162Scf00556g00035	CACCTACC	-132	+	12.893	0.000737397	Trans-cinnamate 4-monooxygenase 1	2
Peaxi162Scf00556g00035	TACCTACC	-194	+	12.143	0.00156069	Trans-cinnamate 4-monooxygenase 1	2
Peaxi162Scf00015g00527	CACCAACC	-264	+	12.362	0.00125331	alpha/beta-Hydrolases superfamily protein	4
Peaxi162Scf00015g00527	CACCAACC	-160	-	12.362	0.00125331	alpha/beta-Hydrolases superfamily protein	4
Peaxi162Scf00015g00527	CACCTACT	-277	+	11.478	0.00303429	alpha/beta-Hydrolases superfamily protein	4
Peaxi162Scf00015g00527	CACCTACT	-25	+	11.478	0.00303429	alpha/beta-Hydrolases superfamily protein	4
Peaxi162Scf00362g00447	CACCAACC	-161	+	12.362	0.00125331	Major facilitator superfamily protein	2
Peaxi162Scf00362g00447	TACCAACC	-255	-	11.612	0.00265261	Major facilitator superfamily protein	2
Peaxi162Scf00977g00049	TACCTACC	-89	+	12.143	0.00156069	cysteine-rich extensin-like protein-2 [Nicotiana tabacum]	2
Peaxi162Scf00977g00049	TACCTACC	-141	+	12.143	0.00156069	cysteine-rich extensin-like protein-2 [Nicotiana tabacum]	2
Peaxi162Scf01446g00005	CACCTACC	-252	+	12.893	0.000737397	phosphoserine aminotransferase	2
Peaxi162Scf01446g00005	CACCTACC	-119	+	12.893	0.000737397	phosphoserine aminotransferase	2
Peaxi162Scf00643g00536	TACCTACC	-66	+	12.143	0.00156069	alcohol dehydrogenase 1	2
Peaxi162Scf00643g00536	TACCAACC	-114	+	11.612	0.00265261	alcohol dehydrogenase 1	2
Peaxi162Scf00045g00112	CACCTACT	-261	+	11.478	0.00303429	Inositol-tetrakisphosphate 1-kinase 1	2
Peaxi162Scf00045g00112	CACCTAAC	-17	-	11.127	0.0043081	Inositol-tetrakisphosphate 1-kinase 1	2
Peaxi162Scf00304g01115	CACCTACC	-77	+	12.893	0.000737397	HAD superfamily, subfamily IIIB acid phosphatase	2
Peaxi162Scf00304g01115	CACCAACC	-137	+	12.362	0.00125331	HAD superfamily, subfamily IIIB acid phosphatase	2
Peaxi162Scf00001g04232	CACCAACC	-162	+	12.362	0.00125331	Cryptochrome DASH	3
Peaxi162Scf00001g04232	TACCAACC	-299	+	11.612	0.00265261	Cryptochrome DASH	3
Peaxi162Scf00001g04232	CACCTAAC	-139	+	11.127	0.0043081	Cryptochrome DASH	3
Peaxi162Scf00147g00710	CACCAACC	-193	-	12.362	0.00125331	Pectin lyase-like superfamily protein	2
Peaxi162Scf00147g00710	TACCTACC	-55	+	12.143	0.00156069	Pectin lyase-like superfamily protein	2
Peaxi162Scf00017g03139	CACCAACC	-170	+	12.362	0.00125331	enolase 1	2
Peaxi162Scf00017g03139	TACCTACC	-222	+	12.143	0.00156069	enolase 1	2
Peaxi162Scf00122g02215	CACCAACC	-86	+	12.362	0.00125331	3-hydroxyisobutyryl-CoA hydrolase-like protein 2, mitochondrial	2
Peaxi162Scf00122g02215	TACCTACC	-126	-	12.143	0.00156069	3-hydroxyisobutyryl-CoA hydrolase-like protein 2, mitochondrial	2
Peaxi162Scf00074g00138	CACCTACC	-106	-	12.893	0.000737397	Ubiquitin carboxyl-terminal hydrolase 9	2
Peaxi162Scf00074g00138	CACCTACT	-288	-	11.478	0.00303429	Ubiquitin carboxyl-terminal hydrolase 9	2
Peaxi162Scf00231g00617	CACCTACC	-153	+	12.893	0.000737397	NADPH--cytochrome P450 reductase	3
Peaxi162Scf00231g00617	TACCAACC	-255	-	11.612	0.00265261	NADPH--cytochrome P450 reductase	3
Peaxi162Scf00231g00617	CACCTAAC	-277	-	11.127	0.0043081	NADPH--cytochrome P450 reductase	3
Peaxi162Scf00389g00422	CACCTACC	-257	-	12.893	0.000737397	Protein NRT1/ PTR FAMILY 2.7	2
Peaxi162Scf00389g00422	CACCAACC	-104	-	12.362	0.00125331	Protein NRT1/ PTR FAMILY 2.7	2
Peaxi162Scf00891g00220	CACCAACC	-238	+	12.362	0.00125331	Transducin family protein / WD-40 repeat family protein	2
Peaxi162Scf00891g00220	CACCTACT	-68	+	11.478	0.00303429	Transducin family protein / WD-40 repeat family protein	2
Peaxi162Scf00013g03114	CACCAACC	-175	-	12.362	0.00125331	3-phosphoshikimate 1-carboxyvinyltransferase 2	2
Peaxi162Scf00013g03114	TACCTACC	-104	+	12.143	0.00156069	3-phosphoshikimate 1-carboxyvinyltransferase 2	2
Peaxi162Scf00001g00427	CACCAACC	-193	+	12.362	0.00125331	Pentatricopeptide repeat-containing protein	2
Peaxi162Scf00001g00427	TACCAACC	-255	+	11.612	0.00265261	Pentatricopeptide repeat-containing protein	2
Peaxi162Scf00287g01620	CACCAACC	-243	-	12.362	0.00125331	cell growth defect factor 2 [Zea mays]	2
Peaxi162Scf00287g01620	CACCAACC	-185	-	12.362	0.00125331	cell growth defect factor 2 [Zea mays]	2
Peaxi162Scf00016g01531	CACCTACT	-288	-	11.478	0.00303429	N-acetyl-gamma-glutamyl-phosphate reductase	2
Peaxi162Scf00016g01531	CACCTACT	-171	-	11.478	0.00303429	N-acetyl-gamma-glutamyl-phosphate reductase	2
Peaxi162Scf00081g02729	TACCTACC	-246	-	12.143	0.00156069	Transducin family protein / WD-40 repeat family protein	2
Peaxi162Scf00081g02729	CACCTACT	-85	+	11.478	0.00303429	Transducin family protein / WD-40 repeat family protein	2
Peaxi162Scf00160g00714	TACCAACC	-101	-	11.612	0.00265261	Lipases,hydrolases, acting on ester bonds isoform 3	2
Peaxi162Scf00160g00714	TACCAACC	-44	-	11.612	0.00265261	Lipases,hydrolases, acting on ester bonds isoform 3	2
Peaxi162Scf00019g00006	TACCTACC	-91	+	12.143	0.00156069	subunit A of ferredoxin-thioredoxin-reductase [Solanum tuberosum]	2
Peaxi162Scf00019g00006	CACCTACT	-221	+	11.478	0.00303429	subunit A of ferredoxin-thioredoxin-reductase [Solanum tuberosum]	2
Peaxi162Scf01115g00013	CACCAACC	-54	-	12.362	0.00125331	Zinc finger CCCH domain-containing protein 23	2
Peaxi162Scf01115g00013	TACCAACC	-36	+	11.612	0.00265261	Zinc finger CCCH domain-containing protein 23	2
Peaxi162Scf00299g00717	CACCTACC	-11	-	12.893	0.000737397	MADS-box transcription factor 47	2
Peaxi162Scf00299g00717	CACCTACT	-51	+	11.478	0.00303429	MADS-box transcription factor 47	2

### Sheet: Table S2
Table S2. List of primers used in this study.
Primer name	Sequence (5'-3')	Purpose
Actin F	TGCTGATCGTATGAGCAAGGAA	qPCR
Actin R	GGTGGAGCAACAACCTTAATCTTC	qPCR
ADT3 F	CAAAATGTGAAGCTATTCCTTGTG	qPCR
ADT3 R	TTCGATCGGTAAAACAGCACG	qPCR
AN1 F	TACCAGGCGGCCCTAGTTAT	qPCR
AN1 R	AAGAAATGGGCTGGAGACGG	qPCR
AN11 F	CGCCTGATACTCCGTTGTTG	qPCR
AN11R	AGCAATGGCATTCACACTCG	qPCR
BPBT F	TGTTGAAGGGTGATGCTCAA	qPCR
BPBT R	GGATTTGGCATTTCAAACAAA	qPCR
BSMT F	GGGGTCCTTTCAGATCTCTCTT	qPCR
BSMT R	AAGATCAAAAGCAGTAACTTTTCC	qPCR
C4H1 F	AGCAGGTGTAACAAACTGCAA	qPCR
C4H1 R	AAACTGGGACAGGGATAGGA	qPCR
C4H2 F	CCAGGAGTGC AAGTGACTGA	qPCR
C4H2 R	CTTCCAGTGA GCAGGGTTGT	qPCR
CFAT F	CCAATGCCTAGCCCTAACAA	qPCR
CFAT R	GGACGCTTCTTCACATCACA	qPCR
CM F	CCTGCTGTTGAAGAGGCTATCA	qPCR
CM R	CAGGGTCACCTCCATTTTCTG	qPCR
CS F	TGTTCCAATGGTTGAAGCAA	qPCR
CS R	GTTTCAAAGGGCAACCTCAG	qPCR
DAHPS F	TTGAGGGCTTTTGCTACTGG	qPCR
DAHPS R	GTCCAGAACTCGGTGGTTGT	qPCR
DEF F	AAGAAGGTCAGGAATGTGGAAGA	qPCR
DEF R	AGGCTAATATGCGATGCCCTC	qPCR
EF1a F	TGAGATTCTGCGTGGATGAA	qPCR
EF1a R	CCCATCAAGCAACTTGGACT	qPCR
EGS F	AAGCAACTGC TTTGCTGGTT	qPCR
EGS R	TCCCAAATAG CCACAAGCTC	qPCR
EOBI F	GACTCATATTCTCCATCTTCATATACT	qPCR
EOBI R	TGCTAGGCAGCAGCTAGATTACT	qPCR
EOBII F	CCATTGATCAGACCTACTCTCCCA	qPCR
EOBII R	GGACCAGATGTCTTCCATGCTC	qPCR
EOBV F	CACACAGGGCATTTAACGAG	qPCR
EOBV R	CCTTGGTGAT CTGGTTGGTT	qPCR
EVER F	GAAGGACAACTCCAGAAAAGAGTC	qPCR
EVER R	TGGTTGGAACAGCCCTCCAA	qPCR
GIP F	TGGGAAATTGAGCATTGTCTTGTTTGT	qPCR
GIP R	TAGGTGCATTTGGGTTGACA	qPCR
IGS F	CCACGTCAAAAGAGTGAGCA	qPCR
IGS R	CCAGTGGTTTTCTCCCAAGA	qPCR
ODO1 F	ACCAACCTACCAACCAACCA	qPCR
ODO1 R	ATGATGACCCCTCCAACAAG	qPCR
PAAS F	TGTCGATGAAACCCAAGTGA	qPCR
PAAS R	ACCACATTCCAGGCCATATC	qPCR
PAL1 F	CAAGCCAGCCATTCCTAATAG	qPCR
PAL1 R	CCACCAACTTTCCTTCATTCA	qPCR
PAL2 F	TGCTAATGGTGAACTTCATCCA	qPCR
PAL2 R	TGACATTCTTCTCACTTTCACCA	qPCR
PES F	ATGCAAAGAACCCGCAAGTT	qPCR
PES R	CTTCTGCAATCGCACCATTA	qPCR
PhABCG1 F	GCTGGAGCAGGAATACAAGC	qPCR
PhABCG1 R	TCCAAAATGGCTTAGGCAAA	qPCR
PhEXP1 F	TATCGGAGGGTGCCATGCAG	qPCR
PhEXP1 R	CCTGCACCTGCAACGTTTGT	qPCR
PhMYB4 F	AACAGGTGGTCCAAGATTGC	qPCR
PhMYB4 R	ATTGGCTGGTCTTTTGTTGG	qPCR
UBIQ F	TGGAGGATGGAAGGACTTTGG	qPCR
UBIQ R	CAGGACGACAA AAGCAACAG	qPCR
EOBV Genome F	CGGCTTTGATTCTCAAGCACC	Sequencing
EOBV Genome R	ACCAGCAAAATGAAATACCGCAag	Sequencing
PhMYB4 Genome F	AAAGTCCTGAAAAGCCGGCC	Sequencing
PhMYB4 Genome R	CCTGGTAATCTTCCAGCTATAAGTGACC	Sequencing
EOBV 3 UTR F	GAGCTCAATTAAAATTTAGTATAAGTACACTGATGTACTGC	VIGS
EOBV 3 UTR R	CTCGAGATTATTATGTTGGATTACATAAAAAAAAGAGAATTGAGAAAG	VIGS
AN1 5 UTR F	AAGAATCCCATTTGTTGATCAACTAATATGTTTATTTTTCTTAGTCAC	VIGS
AN1 5 UTR R	TCTAGACCATCTCTCCACACTAACACCC	VIGS
AN11 3 UTR F	AAGAGCTCAGTGTGAATGCGATTGCTTG	VIGS
AN11 3 UTR R	AATCTAGATATGCTCGTTTGCCACACA	Y2H
AN1 BD F	GAATTCATGCAGCTGCAAACCATGTTAC	Y2H
AN1 BD R	CCCGGGTTAAAAAGAATAATTGTTACAACAGATTAAATTACA	Y2H
EOBII AD F	GGATCCAAATGGATAAAAAACCATGCAACTCTCAAG	Y2H
EOBII AD R	GAGCTCTTAATCACCGTTAAGCAATTGCATTGAC	Y2H
EOBI AD F	GGATCCAAGATAAAAAACCATGCAACTCTC	Y2H
EOBI AD R	GAGCTCTTAGTTGGTTGCATCATTAAGCAA	Y2H
AN11 AD F	GAATTC GGATGGAAAATTCAAGTCAAGAATCACAAC	Y2H
AN11 AD R	GAGCTCTTATA TTTAAGCAATTGCAACTTGTTAGA A	Y2H
AN11 BD F	GAA TTCATGGAAAATTCAAGTCAAGAATCACAAC	Y2H
AN11 BD R	CCCGGGTTATA TTTAAGCAATTGCAACTTGTTAGAA	Y2H
ODO1 AD F	GGATCCTTATGGGAAGACAACCTTGTTGT	Y2H
ODO1 AD R	GAGCTCTTATCCGTGCCTGTTCTCTAC	Y2H
PhMYB4 AD F	CCATGGTTATGGGAAGGTCACCTTGTTG	Y2H
PhMYB4 AD R	GAATTCTCACTTAGTCCTAGTCTCCAATGT	Y2H
EOB5 AD F	CCATGGTTATGGGAAGATCACCATGTTGTGAA	Y2H
EOB5 AD R	GAATTCTCACTTAGTAGTCTCCAAGGTTCTG	Y2H
AN1 AD F	CCATGGAAATGCAGCTGCAAACCATGTTA	Y2H
AN1 AD R	GAATTCTTAAAAAGAATAATTGTTACAACAGATTAAATTACAGT	Y2H
EOB5 BD F	AACCCGGGGAATGGGAAGATCACCATGTTGT	Y2H
EOB5 BD R	AAGTCGACTCACTTAGTAGTCTCCAAGGTTCTG	Y2H
EVER BD F	GGATCCAAGGTAGACCCCCTTGTTGTGAC	Y2H
EVER BD R	AAGAGCTCCTAAAAAAGGTCATTAGTTTCATCAAAGGAG	Y2H
RUBY F	GCGCCGTCTCGCTCGAATGGATCATGCGACCCTCGC	in planta interaction assay
RUBY R	GCGCCGTCTCGCTCAAAGCTCACTGGAGGCTTGGCTCAA	in planta interaction assay
GAL4 F	GCGCCGTCTCGCTCGTTCGGAGCCAACAAATTCTCAAGCG	in planta interaction assay
GAL4 R	GCGCCGTCTCGCTCAAAGCTCACTCTTTTTTTGGGTTTGGTG	in planta interaction assay
LacI F	GCGCCGTCTCGCTCGAATGGTGAAACCAGTAACGTTATAC	in planta interaction assay
LacI R	GCGCCGTCTCGCTCACGAACCCAGGGTGGTTTTTCTTTTCAC	in planta interaction assay
EOBV F	GCGCCGTCTCGCTCGAATGGGAAGATCACCATGTTGT	in planta interaction assay
EOBV R	GCGCCGTCTCGCTCACGAACCCTTAGTAGTCTCCAAGGTTCT	in planta interaction assay
AN1 F	GCGCCGTCTCGCTCGTTCGATGCAGCTGCAAACCATGTTA	in planta interaction assay
AN1 R	GCGCCGTCTCGCTCAAAGCTTAAACTCTAGGGATTAACTGGTG	in planta interaction assay
AN11 F	GCGCCGTCTCGCTCGAATGGAAAATTCAAGTCAAGAATCAC	in planta interaction assay
AN11 R	TATACGTCTCGGCTCTACTTTAAGCAATTGCAACTTGT	in planta interaction assay
AN1 (Native) F	GCGCCGTCTCGCTCGAATGCAGCTGCAAACCATGTTA	in planta interaction assay
AN1 (Native) R	GCGCCGTCTCGCTCAAAGCTTAAACTCTAGGGATTAACTGGTG	in planta interaction assay
